# Predictive Modeling of Multiplex Chemical Phenomics for Novel Cells and Patients: Applied to Personalized Alzheimer’s Disease Drug Repurposing

**DOI:** 10.1101/2021.08.09.455708

**Authors:** Qiao Liu, Yue Qiu, Lei Xie

**Affiliations:** Department of Computer Science, Hunter College, The City University of New York; Ph.D. Program in Biology, The City University of New York; Ph.D. Program in Biochemistry, The City University of New York; Helen and Robert Appel Alzheimer’s Disease Research Institute, Feil Family Brain & Mind Research Institute, Weill Cornell Medicine, Cornell University

## Abstract

Chemical phenomics which measures multiplex chemical-induced phenotypic response of cells or patients, particularly dose-dependent transcriptomics and drug-response curves, provides new opportunities for *in silico* mechanism-driven phenotype-based drug discovery. However, state-of-the-art computational methods only focus on predicting a single phenotypic readout and are less successful in screening compounds for novel cells or individual patients. We designed a new deep learning model, MultiDCP, to enable high-throughput compound screening based on multiplex chemical phenomics for the first time, and further expand the scope of chemical phenomics to unexplored cells and patients. The novelties of MultiDCP lie in a multi-task learning framework with a novel knowledge-driven autoencoder to integrate incoherent labeled and unlabeled omics data, and a teacher-student training strategy to exploit unreliable data. MultiDCP significantly outperforms the state-of-the-art for novel cell lines. The predicted chemical transcriptomics demonstrate a stronger predictive power than noisy experimental data for downstream tasks. We applied MultiDCP to repurpose individualized drugs for Alzheimer’s disease, suggesting that MultiDCP is a potentially powerful tool for personalized medicine.
