## Supplementary Table 1 for "Predictive Modeling of Multiplex Chemical Phenomics for Novel Cells and Patients: Applied to Personalized Alzheimer’s Disease Drug Repurposing"

### Sheet: Sheet1
Cell line features	Pearson correlation		Spearman correlation
	dev	test	dev	test
Gene dependency	0.437 ± 0.005	0.418 ± 0.041	0.440 ± 0.005	0.425 ± 0.045
Gene expression	0.479 ± 0.003	0.472 ± 0.034	0.473 ± 0.005	0.467 ± 0.034
