## Supplementary Table 2 for "Predictive Modeling of Multiplex Chemical Phenomics for Novel Cells and Patients: Applied to Personalized Alzheimer’s Disease Drug Repurposing"

### Sheet: Supplementary Table 2
Drug category	frequency	p-value
Angiography	2	0
Drugs that are Mainly Renally Excreted	26	3.68145e-09
Positron Emitting Activity	3	1.27965e-07
Adrenergic beta-1 Receptor Agonists	4	2.38092e-07
Cytochrome P-450 Substrates	34	2.6473e-07
Radioactive Diagnostic Agent	6	7.74755e-07
Cytochrome P-450 CYP3A4 Substrates	27	9.77476e-07
OATP1B1/SLCO1B1 Inhibitors	10	9.9829e-07
OATP1B3 inhibitors	7	1.65883e-06
Cytochrome P-450 CYP3A Substrates	27	1.97355e-06
Prostaglandins F	2	2.0555e-06
Nervous System	20	2.38865e-06
Antiplatelet agents	6	2.71579e-06
Neurotransmitter Agents	21	6.00791e-06
Cytochrome P-450 CYP3A5 Substrates	11	8.62702e-06
Peripheral Nervous System Agents	19	1.06417e-05
Erythromycin and similars	2	3.99583e-05
Microtubule Inhibitors	2	3.99583e-05
Cytochrome P-450 CYP3A4 Inducers	10	4.81851e-05
Cytochrome P-450 Enzyme Inducers	12	4.96745e-05
Decongestants and Antiallergics	3	5.40026e-05
Osmotic Laxatives	4	6.65793e-05
Central Nervous System	2	6.92686e-05
Decreased Histamine Release	2	6.92686e-05
Microtubule Inhibition	2	6.92686e-05
Autonomic Agents	10	7.20466e-05
Amines	19	7.41792e-05
Central Nervous System Depressants	21	7.60222e-05
Cardiotonic Agents	4	7.68765e-05
Cytochrome P-450 CYP3A Inducers	10	8.55391e-05
Gastrointestinal Agents	9	9.28091e-05
Adrenergic beta-Agonists	5	9.3751e-05
Abortifacient Agents, Nonsteroidal	2	0.000109787
Antiallergic Agents, Excl. Corticosteroids	2	0.000109787
Ophthalmologicals	9	0.000111716
Drugs for Constipation	4	0.000130823
P-glycoprotein inducers	5	0.000136502
Local Anesthesia	2	0.000163131
Respiratory System Agents	7	0.000170495
Cytochrome P-450 CYP3A4 Inducers (strength unknown)	8	0.000178192
Cytochrome P-450 CYP2D6 Substrates	11	0.000212708
Antipruritics and Local Anesthetics	2	0.000230854
Therapeutic Radiopharmaceuticals	2	0.000230854
BCRP/ABCG2 Inhibitors	6	0.000275214
Protective Agents	9	0.000295612
Adrenergic and Dopaminergic Agents	3	0.000310042
Fluorine Radioisotopes	2	0.000314443
Adrenergic Agents	8	0.000323767
Hematologic Agents	8	0.000368547
Adrenergic Agonists	6	0.000394636
Central Nervous System Agents	20	0.000403558
Abortifacient Agents	2	0.000415321
Intestinal Antiinflammatory Agents	2	0.000415321
Iron Chelating Agents	2	0.000415321
Sesquiterpenes	2	0.000415321
Cytochrome P-450 CYP3A7 Substrates	6	0.00041805
P-glycoprotein substrates	12	0.000434682
Histamine Agents	5	0.00044948
P-glycoprotein inhibitors	11	0.000469866
Prostaglandins	3	0.000478048
Agents producing tachycardia	10	0.000489179
Sensory Organs	8	0.000513525
Alimentary Tract and Metabolism	14	0.000522336
Uterotonic agents	2	0.000534851
Corticosteroids	5	0.000551988
Cytochrome P-450 CYP2C19 Substrates	8	0.000650554
Histamine H1 Antagonists, Non-Sedating	2	0.000674336
UGT1A9 Inhibitors	2	0.000674336
Cytochrome P-450 CYP2C8 Substrates	7	0.000718647
Progesterone Congeners	2	0.00083502
Autacoids	4	0.000856011
Acids, Carbocyclic	12	0.000886026
Cardiac Stimulants Excl. Cardiac Glycosides	3	0.000888113
Potential QTc-Prolonging Agents	8	0.000944506
Cytochrome P-450 CYP2C19 Inducers	3	0.000992789
11-Hydroxycorticosteroids	2	0.00101809
Trace Elements	2	0.00101809
Inflammation Mediators	4	0.00107766
Serotonin 5-HT2A Receptor Antagonists	4	0.00107766
Pregnadienetriols	3	0.00110584
QTc Prolonging Agents	12	0.00118713
Alcohols	11	0.00120366
17-Hydroxycorticosteroids	2	0.00122468
Adrenals	2	0.00122468
Flavoring Agents	2	0.00122468
Sweetening Agents	2	0.00122468
Blood Substitutes and Perfusion Solutions	3	0.00122763
Cytochrome P-450 CYP3A5 Substrates with a Narrow Therapeutic Index	3	0.00122763
Heterocyclic Compounds, Fused-Ring	34	0.00124243
Cytochrome P-450 CYP1A2 Substrates	8	0.00125048
Anti-Asthmatic Agents	4	0.00133927
Ethers	4	0.00133927
Anesthetics, General	3	0.0013585
Laxatives	4	0.00143606
Histamine H1 Antagonists	5	0.00143958
Macrolides, Lincosamides and Streptogramins	2	0.00145587
Sympatholytics	2	0.00145587
Cytochrome P-450 CYP2B6 Substrates	5	0.0015185
Drugs Affecting Bone Structure and Mineralization	2	0.00171268
Drugs for Treatment of Bone Diseases	2	0.00171268
Irrigating Solutions	2	0.00171268
Adrenal Cortex Hormones	7	0.00178874
Radiopharmaceutical Activity	3	0.00180912
Urologicals	3	0.00180912
Pregnadienes	4	0.00187543
Diagnostic Radiopharmaceuticals	3	0.00197983
Eicosanoids	3	0.00197983
Piperazines	3	0.00197983
Naphthalenes	4	0.00199911
Kinase Inhibitor	3	0.00216137
Combination Contraceptives (with Estrogen and derivatives)	2	0.00230703
Corticosteroids, Potent (Group III)	2	0.00230703
Cytochrome P-450 CYP2C8 Substrates with a Narrow Therapeutic Index	2	0.00230703
Antidiarrheals, Intestinal Antiinflammatory/antiinfective Agents	3	0.00235407
Benzene Derivatives	16	0.00236162
Benzoates	8	0.00237418
Cardiovascular Agents	13	0.00247569
Serotonin 5-HT2 Receptor Antagonists	4	0.00255401
Nasal Preparations	3	0.00255828
Peptides, Cyclic	3	0.00255828
Cytochrome P-450 CYP2C19 Inducers (strength unknown)	2	0.00264637
Serotonin Receptor Antagonists	5	0.00274457
Analgesics	9	0.00278596
Pyrans	6	0.00282232
Reproductive Control Agents	4	0.00286985
Lipids	13	0.00289162
Aminobenzoates	3	0.00300255
Benzopyrans	5	0.00300533
Hydroxycorticosteroids	2	0.00301494
Quinazolines	2	0.00301494
Urological Agents	2	0.00301494
BSEP/ABCB11 Substrates	4	0.00303793
Pregnanes	5	0.00328418
Anticholesteremic Agents	2	0.00341353
Antimigraine Preparations	2	0.00341353
Platelet Aggregation Inhibitors Excl. Heparin	2	0.00341353
Radiation-Protective Agents	2	0.00341353
Sensory System Agents	9	0.00350829
Histamine Antagonists	5	0.0035819
Myelosuppressive Agents	5	0.00373806
Thyroxine-binding globulin inducers	2	0.00384288
Immunosuppressive Agents	9	0.00396966
Anesthetics	4	0.00398649
Macrolides	3	0.00404369
Adrenergic Antagonists	5	0.00406548
Diet, Food, and Nutrition	5	0.00423694
Food	5	0.00423694
Food and Beverages	5	0.00423694
Food Additives	2	0.00430369
Food Ingredients	2	0.00430369
UGT1A1 Substrates	4	0.00441941
Adrenergic alpha-Agonists	3	0.00464565
Adrenergic alpha-1 Receptor Agonists	2	0.0047966
Cytochrome P-450 CYP2D6 Substrates with a Narrow Therapeutic Index	2	0.0047966
Standardized Chemical Allergen	3	0.00496805
Cytochrome P-450 Enzyme Inhibitors	16	0.00534829
Anticholinergic Agents	6	0.00549597
Expectorants	2	0.00588119
Musculo-Skeletal System	6	0.00624303
Fatty Alcohols	2	0.00647398
Reverse Transcriptase Inhibitors	2	0.00647398
Fatty Acids	9	0.00689361
Anesthetics, Local	2	0.0071011
Bone Density Conservation Agents	2	0.0071011
Carbamates	2	0.0071011
Corticosteroid Hormone Receptor Agonists	2	0.0071011
Cytochrome P-450 CYP1A2 Substrates with a Narrow Therapeutic Index	2	0.0071011
Diamines	2	0.0071011
Adrenergic alpha-1 Receptor Antagonists	3	0.00722077
Compounds used in a research, industrial, or household setting	16	0.00731531
Hypoglycemia-Associated Agents	3	0.00765186
Blood and Blood Forming Organs	6	0.00772933
Anti-Dyskinesia Agents	2	0.00776303
Norpregnanes	2	0.00776303
Stomatological Preparations	2	0.00776303
Nucleic Acid Synthesis Inhibitors	3	0.00809956
Coagulants	2	0.00846019
Diterpenes	2	0.00846019
Norsteroids	2	0.00846019
Cytochrome P-450 CYP2D6 Inhibitors (weak)	3	0.00856412
Fatty Acids, Unsaturated	3	0.00856412
Antihypertensive Agents Indicated for Hypertension	3	0.00904577
Antiglaucoma Preparations and Miotics	2	0.00919297
Mineral Supplements	2	0.00919297
Morphinans	2	0.00919297
Serotonin 5-HT2C Receptor Antagonists	2	0.00919297
Dopamine D2 Receptor Antagonists	3	0.00954477
Hemostatics	3	0.00954477
Methemoglobinemia Associated Agents	2	0.00996173
Neuromuscular Agents	2	0.00996173
Oxides	2	0.00996173
Psychostimulants, Agents Used for Adhd and Nootropics	2	0.00996173
Dermatologicals	9	0.0100175
Cytochrome P-450 CYP2C9 Substrates	7	0.010504
Micronutrients	3	0.0105957
Adrenergic beta-2 Receptor Agonists	2	0.0107668
Cytochrome P-450 CYP3A5 Inhibitors (strength unknown)	2	0.0107668
Agents that produce hypertension	10	0.0108907
Steroids	9	0.0110523
Pyrimidinones	3	0.0111481
Progestins	2	0.0116085
Vasoconstrictor Agents	2	0.0116085
Fused-Ring Compounds	9	0.0123992
Phenols	6	0.0124105
Contraceptive Agents, Female	2	0.0124871
Cytochrome P-450 CYP3A4 Substrates with a Narrow Therapeutic Index	4	0.012504
Agents that produce neuromuscular block (indirect)	3	0.0129155
Drugs for Obstructive Airway Diseases	3	0.0129155
Corticosteroids, Dermatological Preparations	2	0.0134028
Cytochrome P-450 CYP2B6 Inhibitors (strength unknown)	2	0.0134028
Phosphodiesterase Inhibitors	2	0.0134028
Pregnenes	2	0.0134028
Serotonin Agents	6	0.0134115
Cytochrome P-450 CYP1A2 Inhibitors (strength unknown)	4	0.0134542
Neuroprotective Agents	2	0.0143558
Phenanthrenes	2	0.0143558
Protein Synthesis Inhibitors	2	0.0143558
Anti-Inflammatory Agents	7	0.0148283
Cycloparaffins	5	0.015103
Amino Acids	8	0.0151237
Adrenergic beta-Antagonists	2	0.0153463
UGT1A3 substrates	2	0.0153463
Cytochrome P-450 CYP2C8 Inhibitors (strength unknown)	3	0.0155366
Adrenergic alpha-Antagonists	3	0.0162403
OCT2 Inhibitors	3	0.0162403
Anti-Inflammatory Agents, Non-Steroidal (Non-Selective)	2	0.0163745
Cytochrome P-450 CYP2C19 inhibitors (strength unknown)	3	0.0169637
Hyperglycemia-Associated Agents	4	0.0171608
Anti-Allergic Agents	2	0.0174405
Anti-Parkinson Drugs	2	0.0174405
Oxygen Compounds	2	0.0174405
Pharmaceutic Aids	2	0.0174405
Diagnostic Uses of Chemicals	3	0.0184703
Dopamine Antagonists	3	0.0184703
Catechols	2	0.0185444
Opiate Alkaloids	2	0.0185444
Diagnostic Agents	2	0.0196862
Acids	6	0.0197475
Acids, Noncarboxylic	6	0.0197475
Minerals	2	0.0208661
Muscarinic Antagonists	4	0.0214895
Psycholeptics	5	0.0215124
Lactones	3	0.0217263
Cyclooxygenase Inhibitors	2	0.0220841
Polyamines	2	0.0220841
Nephrotoxic agents	6	0.0230878
Antidepressive Agents	7	0.0233308
Nicotinic Antagonists	2	0.0233402
Ethanolamines	2	0.0259665
Terpenes	5	0.0262575
Organophosphorus Compounds	3	0.0262616
Anti-Retroviral Agents	2	0.0273366
Hormonal Contraceptives for Systemic Use	2	0.0273366
Quinones	2	0.0273366
OAT3/SLC22A8 Inhibitors	3	0.028223
Bronchodilator Agents	2	0.0287447
Dietary Supplements	2	0.0287447
Hydroxybenzoates	2	0.0287447
Serotonin Receptor Agonists	2	0.0287447
Elements	3	0.0292356
Anions	5	0.0295515
Electrolytes	5	0.0295515
Ions	5	0.0295515
Quaternary Ammonium Compounds	2	0.0301907
Supplements	2	0.0316744
Hypolipidemic Agents	2	0.0331957
Narcotics	2	0.0331957
OCT1 inhibitors	2	0.0331957
Opioids	2	0.0331957
Metal divalent cations	2	0.0347545
Growth Substances	3	0.0357613
Cytochrome P-450 CYP3A5 Inhibitors	2	0.0379838
Metal cations	2	0.0379838
Lipid Regulating Agents	2	0.0396541
Dopamine Agents	3	0.040543
Hypnotics and Sedatives	3	0.040543
Acids, Acyclic	9	0.0413484
Sympathomimetics	2	0.0413611
Narrow Therapeutic Index Drugs	6	0.0448813
Cytochrome P-450 CYP2B6 Inhibitors	2	0.0448846
Psychoanaleptics	3	0.0456712
Antihistamines for Systemic Use	2	0.0467006
Chromones	2	0.0467006
OATP1B1/SLCO1B1 Substrates	2	0.0467006
Cytochrome P-450 CYP1A2 Inhibitors	4	0.0477795
Hormones	7	0.0496061
Contrast Media	2	0.05044
Pyrimidines	5	0.0510119
Hormones, Hormone Substitutes, and Hormone Antagonists	8	0.0518808
Antiprotozoals	3	0.0525673
Antineoplastic Agents	11	0.0535283
Agents causing angioedema	2	0.0543206
Aniline Compounds	3	0.0584705
OAT1/SLC22A6 inhibitors	3	0.0584705
Physiological Phenomena	3	0.0584705
Cytochrome P-450 CYP2C9 Inhibitors (strength unknown)	3	0.0599996
Antioxidants	2	0.0604013
Hormone Antagonists	2	0.0604013
Metals	2	0.0604013
Neuropeptides	2	0.0604013
Polyketides	2	0.0604013
Sulfur Acids	2	0.0624963
Cardiac Therapy	3	0.0631211
Drugs for Functional Gastrointestinal Disorders	2	0.0646247
Onium Compounds	2	0.0646247
Moderate Risk QTc-Prolonging Agents	3	0.0647134
Quinolines	3	0.0647134
Ammonium Compounds	2	0.0667863
Hypotensive Agents	4	0.06858
Antibacterials for Systemic Use	5	0.0691533
Indicators and Reagents	2	0.0712076
Amino Alcohols	3	0.0712911
Serotonin Modulators	2	0.0734665
Enzyme Inhibitors	13	0.0739048
P-glycoprotein substrates with a Narrow Therapeutic Index	2	0.0757572
Cytochrome P-450 CYP3A Inhibitors	7	0.078604
Genito Urinary System and Sex Hormones	5	0.0813688
Anti-Bacterial Agents	7	0.0816567
Imidazoles	2	0.0828157
Cytochrome P-450 CYP2C19 Inhibitors	3	0.0835901
Antihypertensive Agents	4	0.0843301
Antiinflammatory and Antirheumatic Products	2	0.0852295
Direct Acting Antivirals	2	0.0876731
Antivirals for Systemic Use	2	0.0901461
Antiinfectives for Systemic Use	7	0.0923355
Cyclohexanes	2	0.0926481
Oligopeptides	2	0.0926481
Vasodilating Agents	4	0.0936608
Acetates	2	0.0951787
Anticonvulsants	2	0.0977376
Antiparasitic Agents	3	0.100821
Cytochrome P-450 CYP2C8 Inhibitors	3	0.10283
Laboratory Chemicals	2	0.102938
Glycols	2	0.105579
Bradycardia-Causing Agents	3	0.111049
Peptides	8	0.112964
Cytochrome P-450 CYP3A4 Inhibitors	6	0.11664
Sulfur Compounds	14	0.128205
Ribonucleosides	2	0.136286
Vitamins	2	0.136286
Nitrogen Compounds	2	0.139217
Antiarrhythmic agents	3	0.14198
Antiviral Agents	3	0.14431
Cytochrome P-450 CYP2C9 Inhibitors	3	0.146655
Pyridines	4	0.147606
Cytochrome P-450 CYP2D6 Inhibitors	4	0.1516
Analgesics, Non-Narcotic	3	0.158598
Alkaloids	4	0.176487
Indoles	2	0.182293
Agents that reduce seizure threshold	2	0.195203
Pharmaceutical Preparations	2	0.198465
Protein Kinase Inhibitors	2	0.198465
Anti-Inflammatory Agents, Non-Steroidal	2	0.201741
Cytochrome P-450 CYP3A4 Inhibitors (strength unknown)	3	0.21226
Drugs causing inadvertant photosensitivity	2	0.228375
Nucleosides	2	0.235138
Amino Acids, Peptides, and Proteins	17	0.243262
Fatty Acids, Volatile	3	0.26734
Antineoplastic and Immunomodulating Agents	5	0.297606
Anti-Infective Agents	10	0.304197
Photosensitizing Agents	2	0.325231
Agents causing hyperkalemia	4	0.340935
Enzymes and Coenzymes	2	0.353223
Antirheumatic Agents	2	0.370658
Serotonergic Drugs Shown to Increase Risk of Serotonin Syndrome	3	0.391428
Membrane Transport Modulators	2	0.391466
Amides	7	0.402072
Biological Factors	4	0.417062
Purines	2	0.439272
Noxae	2	0.452681
Psychotropic Drugs	2	0.456014
Glycosides	4	0.51593
Toxic Actions	2	0.63376
Nucleic Acids, Nucleotides, and Nucleosides	2	0.6671
Carbohydrates	6	0.758836
Proteins	3	0.965338
Increased Histamine Release	2	0.987257
Cell-mediated Immunity	2	0.987389
