## Supplementary Table 3 for "Predictive Modeling of Multiplex Chemical Phenomics for Novel Cells and Patients: Applied to Personalized Alzheimer’s Disease Drug Repurposing"

### Sheet: Supplementary Table 3
Drug name	Information	Target
Acetylsalicylic acid	Acetylsalicylic acid binds to and acetylates serine residues in cyclooxygenases, resulting in decreased synthesis of prostaglandin, platelet aggregation, and inflammation. This agent exhibits analgesic, antipyretic, and anticoagulant properties.	Prostaglandin G/H synthase 1,Prostaglandin G/H synthase 2
Artemether	It is used in combination with lumefantrine as an antimalarial for the treatment of multi-drug resistant strains of falciparum malaria.
Beclomethasone dipropionate	Beclomethasone dipropionate is a corticosteroid and prodrug that is rapidly activated by hydrolysis to the active monoester, 17 monopropionate (17-BMP), which mediates anti-inflammatory actions.	Glucocorticoid receptor
Cefuroxime	Cefuroxime, like the penicillins, is a beta-lactam antibiotic. By binding to specific penicillin-binding proteins (PBPs) located inside the bacterial cell wall, it inhibits the third and last stage of bacterial cell wall synthesis. Cell lysis is then mediated by bacterial cell wall autolytic enzymes such as autolysins; it is possible that cefuroxime interferes with an autolysin inhibitor.	Penicillin-binding protein 1A(Clostridium perfringens)
Chlortetracycline	competes for the A site of the bacterial ribosome 2. This binding competes with tRNA carrying amino acids preventing the addition of more amino acids to the peptide chain. This inhibition of protein synthesis ultimately inhibits growth and reproduction of the bacterial cell as necessary proteins cannot be synthesized	16S ribosomal RNA(Enteric bacteria and other eubacteria)
Desoximetasone	The precise mechanism of the antiinflammatory activity of topical steroids in the treatment of steroid-responsive dermatoses, in general, is uncertain. However, corticosteroids are thought to act by the induction of phospholipase A2 inhibitory proteins, collectively called lipocortins	Glucocorticoid receptor
Emivirine	Emivirine has been used in trials studying the treatment of HIV Infections.	Gag-Pol polyprotein
Emtricitabine	Emtricitabine is a cytidine analog that competes with the natural substrate of HIV-1 reverse transcriptase to be incorporated into newly formed DNA, terminating its transcription	Reverse transcriptase/RNaseH(Human immunodeficiency virus 1)
Erythromycin	Erythromycin is a bacteriostatic antibiotic drug produced by a strain of Saccharopolyspora erythraea. stop bacterial growth by inhibiting protein synthesis and translation	23S ribosomal RNA(Enteric bacteria and other eubacteria),Motilin receptor,Potassium voltage-gated channel subfamily H member 2
Fludrocortisone	Fludrocortisone is a synthetic mineralocorticoid used to replace endogenous aldosterone in conditions resulting in missing or inadequate endogenous synthesis	Mineralocorticoid receptor
Hydrocortisone valerate	Hydrocortisone binds to the cytosolic glucocorticoid receptor. For the relief of the inflammatory and pruritic manifestations of corticosteroid-responsive dermatoses. Also used to treat endocrine (hormonal) disorders (adrenal insufficiency, Addisons disease). It is also used to treat many immune and allergic disorders, such as arthritis, lupus, severe psoriasis, severe asthma, ulcerative colitis,…	Annexin A1,Glucocorticoid receptor
Iodine	Iodine is commonly used as an antiseptic for minor cuts and abrasions, preventing infections that may result from contaminated wounds. Additionally, iodine has been studied in the treatment of fibrocystic disease and breast cancer.
Mefenamic acid	A non-steroidal anti-inflammatory agent with analgesic, anti-inflammatory, and antipyretic properties. It is an inhibitor of cyclooxygenase	Prostaglandin G/H synthase 2
Misonidazole	radiosensitizer
Novobiocin	antibiotic compound derived from Streptomyces niveus	DNA gyrase subunit B(Staphylococcus aureus)
Prednisolone acetate	Corticosteroids bind to the glucocorticoid receptor, inhibiting pro-inflammatory signals, and promoting anti-inflammatory signals	Glucocorticoid receptor
Roxithromycin	Roxithromycin is a semi-synthethic macrolide antibiotic	50S ribosomal protein L10(Shigella flexneri)
