## Supplementary Table 4 for "Predictive Modeling of Multiplex Chemical Phenomics for Novel Cells and Patients: Applied to Personalized Alzheimer’s Disease Drug Repurposing"

### Sheet: Supplementary Table 4
Name	Information	Target
Acetylsalicylic acid	Acetylsalicylic acid binds to and acetylates serine residues in cyclooxygenases, resulting in decreased synthesis of prostaglandin, platelet aggregation, and inflammation. This agent exhibits analgesic, antipyretic, and anticoagulant properties.	COX-1, COX-2
Alizapride	Alizapride is a dopamine antagonist that is capable of demonstrating both prokinetic and antiemetic effects. This kind of pharmacological activity makes it effective for use in the treatment of various kinds of nausea and vomiting, including that which may occur postoperatively.	Dopamine D2 receptor
Amibegron	Amibegron is an agonist for atypical beta3-adrenoceptors which inhibits intestinal motility. SR 58611 has positive chronotropic effect which is mainly of peripheral origin and can be attributed to a baroreceptor-mediated reflex due to the beta3-adrenoceptor mediated vasodilation with an increase in sympathetic tone and a reduction in vagal tone to the heart.	Beta-3 adrenergic receptor
Arbutamine	Arbutamine is a synthetic catecholamine with positive chronotropic and inotropic properties.Used to elicit acute cardiovascular responses (cardiac stumulant), similar to those produced by exercise, in order to aid in diagnosing the presence or absence of coronary artery disease (CAD) in patients who cannot exercise adequately.	Beta-1 adrenergic receptor
Azelastine	Azelastine is primarily a selective antagonist of histamine H1-receptors, with a lesser affinity for H2-receptors, used for the symptomatic treatment of allergies.	Histamine H1 receptor
Binodenoson	Binodenoson, a novel cardiovascular disease diagnostic, is a adenosine A2A receptor agonist in development for cardiac pharmacologic stress SPECT imaging, which is used to diagnose coronary artery disease	Adenosine receptor A2a
Carteolol	A beta-adrenergic antagonist used as an anti-arrhythmia agent, an anti-angina agent, an antihypertensive agent, and an antiglaucoma agent.	Beta-1 adrenergic receptor,Beta-2 adrenergic receptor
Chlorprothixene	Chlorprothixene is a typical antipsychotic drug of the thioxanthene (tricyclic) class. Chlorprothixene exerts strong blocking effects by blocking the 5-HT2 D1, D2, D3, histamine H1, muscarinic and alpha1 adrenergic receptors	Dopamine D1-3 receptor,5-hydroxytryptamine receptor 2A, Histamine H1 receptor,Serotonin Receptors,Muscarinic acetylcholine receptor M1-5
Cilostazol	Cilostazol and several of its metabolites are cyclic AMP (cAMP) phosphodiesterase III inhibitors (PDE III inhibitors), inhibiting phosphodiesterase activity and suppressing cAMP degradation with a resultant increase in cAMP in platelets and blood vessels, leading to inhibition of platelet aggregation and vasodilation.	cGMP-inhibited 3',5'-cyclic phosphodiesterase A
Clonidine	Clonidine is an imidazole derivate that acts as an agonist of alpha-2 adrenoceptors.2 This activity is useful for the treatment of hypertension, severe pain, and ADHD	Alpha-2A adrenergic receptor, Alpha-2B adrenergic receptor, Alpha-2C adrenergic receptor
Diamorphine	Diamorphine (heroin) is a narcotic analgesic that may be habit-forming.	Mu-type opioid receptor
Dobutamine	A beta-1 agonist catecholamine that has cardiac stimulant action without evoking vasoconstriction or tachycardia.	Beta-1 adrenergic receptor,Alpha-1 adrenergic receptors
Enflurane	Enflurane may be used for both the induction and maintenance of general anesthesia.	GABA(A) Receptor,Voltage-dependent calcium channel,Glycine receptor subunit alpha-1
Epinastine	Epinastine has a multiaction effect that inhibits the allergic response in 3 ways: 1. stabilizes mast cells by preventing mast cell degranulation to control the allergic response, 2. prevents histamine binding to both the H1- and H2-receptors to stop itching and provide lasting protection, and 3. prevents the release of proinflammatory chemical mediators from the blood vessel to halt progression …	Histamine H1 receptor,Histamine H2 receptor
Ethchlorvynol	Ethchlorvynol is a sedative and hypnotic drug.	GABA(A) Receptor
Etilefrine	Etilefrine is an adrenergic agonist that appears to interact with beta-2 and some alpha adrenergic receptors. It has been used as a vasoconstrictor agent.
Ezogabine	Ezogabine (D23129) is a close structural analog of the centrally acting analgesic flupitrine. It is a neuronal potassium channel opener being developed as a first-in-class antiepileptic drug (AED) and is currently being studied in Phase 3 trials as an adjunctive treatment for partial-onset seizures in adult patients with refractory epilepsy.
Flavoxate	A drug that has been used in various urinary syndromes and as an antispasmodic. Its therapeutic usefulness and its mechanism of action are not clear. It may have local anesthetic activity and direct relaxing effects on smooth muscle as well as some activity as a muscarinic antagonist
Flupirtine	Flupirtine is a pyridine derivative that is in clinical use as a nonopioid analgesic.
Levocetirizine	Levocetirizine is a selective histamine H1 antagonist used to treat a variety of allergic symptoms.	Histamine H1 receptor
Mebutamate	Mebutamate is a sedative and anxiolytic drug with anti-hypertensive effects
Mefenamic acid	A non-steroidal anti-inflammatory agent with analgesic, anti-inflammatory, and antipyretic properties. It is an inhibitor of cyclooxygenase.	Prostaglandin G/H synthase 2	Mefenamic acid shows neuroprotective effects and improves cognitive impairment in in vitro and in vivo Alzheimer's disease models
Mephenesin	Mephenesin is a synthetic cresol glyceryl ether which produces transient muscle relaxation and paralysis via central nervous system depression
Methylphenobarbital	Methylphenobarbital, a barbiturate, is used in combination with acetaminophen or aspirin and caffeine for its sedative and relaxant effects in the treatment of tension headaches, migraines, and pain.	GABAA receptor
Metocurine iodide	Metocurine iodide is a benzylisoquinolinium competitive nondepolarizing neuromuscular blocking agent.	Neuronal acetylcholine receptor subunit alpha-2
Naratriptan	Naratriptan is a triptan drug that is selective for the 5-hydroxytryptamine1 receptor subtype. It is typically used for the treatment of migraine headaches.	5-hydroxytryptamine receptor 1D,5-hydroxytryptamine receptor 1B,5-hydroxytryptamine receptor 1F,5-hydroxytryptamine receptor 1A
Nebivolol	Nebivolol is a racemic mixture of 2 enantiomers where one is a beta adrenergic antagonist and the other acts as a cardiac stimulant without beta adrenergic activity	Beta-1 adrenergic receptor
Nefazodone	Nefazodone, an antidepressant synthetically derived phenylpiperazine, is used to treat major depression.	5-hydroxytryptamine receptor 2A,5-hydroxytryptamine receptor 2C,Sodium-dependent serotonin transporter,5-hydroxytryptamine receptor 1A,Sodium-dependent noradrenaline transporter,Alpha-1A adrenergic receptor
Nepadutant	Nepadutant has been used in trials studying the treatment of Colic, Infantile Colic, and Infantile Functional Gastrointestinal Disorders.
Opicapone	Opicapone is a potent, reversible, and peripherally-acting third-generation inhibitor of catechol-o-methyltransferase (COMT), an enzyme involved in the breakdown of various catecholamines including dopamine	Catechol O-methyltransferase
Pentazocine	The first mixed agonist-antagonist analgesic to be marketed. It is an agonist at the kappa and sigma opioid receptors and has a weak antagonist action at the mu receptor	Mu-type opioid receptor,Kappa-type opioid receptor,Sigma non-opioid intracellular receptor 1
Piracetam	Piracetam is a nootropic drug in the racetams group.Piracetam has neuroprotective and anticonvulsant properties and is reported to improve neural plasticity
Piribedil	Piribedil has been investigated in Parkinson's Disease.
Prilocaine	A local anesthetic that is similar pharmacologically to lidocaine	Sodium channel protein type 5 subunit alpha
Propiomazine	Propiomazine, an atypical antipsychotic agent, is used to treat both negative and positive symptoms of schizophrenia, acute mania with bipolar disorder, agitation, and psychotic symptoms in dementia. Future uses may include the treatment of obsessive-compulsive disorder and severe behavioral disorders in autism. Structurally and pharmacologically similar to clozapine, propiomazine binds to alpha(…	Histamine H1 receptor
Renzapride	Renzapride is a full serotonin 5-HT4 receptor agonist and partial serotonin 5-HT3 receptor antagonist
Samarium (153Sm) lexidronam	Samarium Sm 153 lexidronam is a radioactive medication used to treat pain caused by cancer that has spread to the bone.
Terazosin	Terazosin is a quinazoline derivative alpha-1-selective adrenergic blocking agent indicated for benign prostatic hyperplasia and hypertensionLabel1. Terazosin blocks adrenaline's action on alpha-1 adrenergic receptors, causing relaxation of smooth muscle in blood vessels and the prostate2	Alpha-1A adrenergic receptor,Alpha-1B adrenergic receptor,Alpha-1D adrenergic receptor,Transforming growth factor beta-1
Tesmilifene	Tesmilifene is a novel potentiator of chemotherapy which, when added to doxorubicin, achieved an unexpected and very large survival advantage over doxorubicin alone in a randomized trial in advanced breast cancer
Tetracaine	Tetracaine is an ester local anaesthetic	Ryanodine receptor 1,Ryanodine receptor 2,Voltage-gated sodium channel alpha subunit
