## Supplementary Table 5 for "Predictive Modeling of Multiplex Chemical Phenomics for Novel Cells and Patients: Applied to Personalized Alzheimer’s Disease Drug Repurposing"

### Sheet: DAVID_c1
Annotation Cluster 1	Enrichment Score: 1.4935337013719479
Category	Term	Count	%	PValue	Genes	List Total	Pop Hits	Pop Total	Fold Enrichment	Bonferroni	Benjamini	FDR
UP_KEYWORDS	Cyclin	5	7.46269	0.00852194	CCNA2, CCNB2, CDKN1B, CCND1, CCNH	67	13	978	5.61424	0.768574	1	1
INTERPRO	IPR006671:Cyclin, N-terminal	4	5.97015	0.0162513	CCNA2, CCNB2, CCND1, CCNH	63	9	961	6.77954	0.97368	1	1
SMART	SM00385:CYCLIN	4	5.97015	0.0286495	CCNA2, CCNB2, CCND1, CCNH	40	10	545	5.45	0.791886	1	1
INTERPRO	IPR013763:Cyclin-like	4	5.97015	0.0290877	CCNA2, CCNB2, CCND1, CCNH	63	11	961	5.5469	0.998575	1	1
INTERPRO	IPR004367:Cyclin, C-terminal domain	3	4.47761	0.0891693	CCNA2, CCNB2, CCND1	63	8	961	5.72024	1	1	1
SMART	SM01332:SM01332	3	4.47761	0.10625	CCNA2, CCNB2, CCND1	40	8	545	5.10937	0.997679	1	1
Annotation Cluster 2	Enrichment Score: 0.7307471337592242
Category	Term	Count	%	PValue	Genes	List Total	Pop Hits	Pop Total	Fold Enrichment	Bonferroni	Benjamini	FDR
GOTERM_BP_DIRECT	GO:0045737~positive regulation of cyclin-dependent protein serine/threonine kinase activity	3	4.47761	0.0786064	CDKN1B, CCND1, CCNH	66	7	942	6.11688	1	1	1
GOTERM_BP_DIRECT	GO:0000082~G1/S transition of mitotic cell cycle	4	5.97015	0.245334	CDKN1B, CCND1, CCNH, RPA2	66	25	942	2.28364	1	1	1
BIOCARTA	h_cellcyclePathway:Cyclins and Cell Cycle Regulation	3	4.47761	0.333075	CDKN1B, CCND1, CCNH	20	16	258	2.41875	1	1	1
Annotation Cluster 3	Enrichment Score: 0.591409049437274
Category	Term	Count	%	PValue	Genes	List Total	Pop Hits	Pop Total	Fold Enrichment	Bonferroni	Benjamini	FDR
GOTERM_BP_DIRECT	GO:0045787~positive regulation of cell cycle	3	4.47761	0.0786064	CDKN1B, CCND1, MYC	66	7	942	6.11688	1	1	1
KEGG_PATHWAY	hsa05222:Small cell lung cancer	4	5.97015	0.15817	CDKN1B, CCND1, MYC, BIRC2	36	22	550	2.77778	1	1	1
GOTERM_MF_DIRECT	GO:0032403~protein complex binding	4	5.97015	0.286726	CDKN1B, CCND1, MYC, COG2	64	28	942	2.10268	1	1	1
GOTERM_BP_DIRECT	GO:0032355~response to estradiol	3	4.47761	0.35616	CDKN1B, CCND1, MYC	66	18	942	2.37879	1	1	1
KEGG_PATHWAY	hsa05206:MicroRNAs in cancer	4	5.97015	0.441987	CDKN1B, CCND1, MYC, STMN1	36	38	550	1.60819	1	1	1
KEGG_PATHWAY	hsa05220:Chronic myeloid leukemia	3	4.47761	0.504012	CDKN1B, CCND1, MYC	36	26	550	1.76282	1	1	1
Annotation Cluster 4	Enrichment Score: 0.1862595917537327
Category	Term	Count	%	PValue	Genes	List Total	Pop Hits	Pop Total	Fold Enrichment	Bonferroni	Benjamini	FDR
INTERPRO	IPR008271:Serine/threonine-protein kinase, active site	4	5.97015	0.50145	RPS6KA1, PRKCQ, MAP2K5, AURKB	63	41	961	1.48819	1	1	1
INTERPRO	IPR017441:Protein kinase, ATP binding site	5	7.46269	0.538322	RPS6KA1, KIT, PRKCQ, MAP2K5, AURKB	63	59	961	1.29271	1	1	1
INTERPRO	IPR011009:Protein kinase-like domain	6	8.95522	0.566467	RPS6KA1, KIT, PRKCQ, COQ8A, MAP2K5, AURKB	63	77	961	1.18862	1	1	1
GOTERM_MF_DIRECT	GO:0004674~protein serine/threonine kinase activity	4	5.97015	0.651674	RPS6KA1, PRKCQ, MAP2K5, AURKB	64	49	942	1.20153	1	1	1
UP_KEYWORDS	Serine/threonine-protein kinase	4	5.97015	0.698008	RPS6KA1, PRKCQ, MAP2K5, AURKB	67	52	978	1.12285	1	1	1
SMART	SM00220:S_TKc	4	5.97015	0.703466	RPS6KA1, PRKCQ, MAP2K5, AURKB	40	49	545	1.11224	1	1	1
INTERPRO	IPR000719:Protein kinase, catalytic domain	5	7.46269	0.711227	RPS6KA1, KIT, PRKCQ, MAP2K5, AURKB	63	73	961	1.04479	1	1	1
UP_SEQ_FEATURE	active site:Proton acceptor	6	8.95522	0.773457	RPS6KA1, KIT, PRKCQ, DLD, MAP2K5, AURKB	67	93	978	0.941743	1	1	1
UP_SEQ_FEATURE	binding site:ATP	5	7.46269	0.782781	RPS6KA1, KIT, PRKCQ, MAP2K5, AURKB	67	77	978	0.947858	1	1	1
Annotation Cluster 5	Enrichment Score: 0.16473404224782728
Category	Term	Count	%	PValue	Genes	List Total	Pop Hits	Pop Total	Fold Enrichment	Bonferroni	Benjamini	FDR
UP_SEQ_FEATURE	nucleotide phosphate-binding region:ATP	8	11.9403	0.598865	RPS6KA1, KIT, KIF14, DDX42, PRKCQ, SMC1A, MAP2K5, AURKB	67	107	978	1.09137	1	1	1
UP_KEYWORDS	ATP-binding	10	14.9254	0.631112	RPS6KA1, KIT, KIF14, DDX42, PRKCQ, COQ8A, SMC1A, ATP2C1, MAP2K5, AURKB	67	141	978	1.03525	1	1	1
GOTERM_MF_DIRECT	GO:0005524~ATP binding	10	14.9254	0.698479	RPS6KA1, KIT, KIF14, DDX42, PRKCQ, COQ8A, SMC1A, ATP2C1, MAP2K5, AURKB	64	150	942	0.98125	1	1	1
UP_KEYWORDS	Nucleotide-binding	10	14.9254	0.830759	RPS6KA1, KIT, KIF14, DDX42, PRKCQ, COQ8A, SMC1A, ATP2C1, MAP2K5, AURKB	67	168	978	0.86887	1	1	1
Annotation Cluster 6	Enrichment Score: 0.095818889391164
Category	Term	Count	%	PValue	Genes	List Total	Pop Hits	Pop Total	Fold Enrichment	Bonferroni	Benjamini	FDR
UP_SEQ_FEATURE	transmembrane region	12	17.9104	0.720668	APP, HLA-DMA, GPER1, WRB, STMN1, KIT, BAX, ATP2C1, MCOLN1, SLC2A6, SYNE2, TMEM110	67	183	978	0.957181	1	1	1
GOTERM_CC_DIRECT	GO:0016021~integral component of membrane	13	19.403	0.726782	VAT1, APP, WRB, MCOLN1, ATP2C1, SLC2A6, SYNE2, TMEM110, HLA-DMA, GPER1, KIT, BAX, COQ8A	66	200	966	0.951364	1	1	1
UP_KEYWORDS	Transmembrane helix	12	17.9104	0.886876	APP, HLA-DMA, GPER1, WRB, KIT, BAX, COQ8A, ATP2C1, MCOLN1, SLC2A6, SYNE2, TMEM110	67	213	978	0.822367	1	1	1
UP_KEYWORDS	Transmembrane	12	17.9104	0.890681	APP, HLA-DMA, GPER1, WRB, KIT, BAX, COQ8A, ATP2C1, MCOLN1, SLC2A6, SYNE2, TMEM110	67	214	978	0.818524	1	1	1

### Sheet: DAVID_c2
Annotation Cluster 1	Enrichment Score: 1.5693508609898037
Category	Term	Count	%	PValue	Genes	List Total	Pop Hits	Pop Total	Fold Enrichment	Bonferroni	Benjamini	FDR
GOTERM_BP_DIRECT	GO:0008299~isoprenoid biosynthetic process	3	10	0.00233372	HMGCS1, HMGCR, FDFT1	28	3	942	33.6429	0.600772	0.917151	0.917151
UP_KEYWORDS	Sterol biosynthesis	3	10	0.00803727	HMGCS1, HMGCR, FDFT1	30	5	978	19.56	0.591695	0.446069	0.446069
UP_KEYWORDS	Cholesterol biosynthesis	3	10	0.00803727	HMGCS1, HMGCR, FDFT1	30	5	978	19.56	0.591695	0.446069	0.446069
UP_KEYWORDS	Steroid biosynthesis	3	10	0.0162649	HMGCS1, HMGCR, FDFT1	30	7	978	13.9714	0.838014	0.497145	0.497145
GOTERM_BP_DIRECT	GO:0006695~cholesterol biosynthetic process	3	10	0.0199257	HMGCS1, HMGCR, FDFT1	28	8	942	12.6161	0.999633	1	1
UP_KEYWORDS	Steroid metabolism	3	10	0.0268727	HMGCS1, HMGCR, FDFT1	30	9	978	10.8667	0.951378	0.497145	0.497145
UP_KEYWORDS	Sterol metabolism	3	10	0.0268727	HMGCS1, HMGCR, FDFT1	30	9	978	10.8667	0.951378	0.497145	0.497145
UP_KEYWORDS	Cholesterol metabolism	3	10	0.0268727	HMGCS1, HMGCR, FDFT1	30	9	978	10.8667	0.951378	0.497145	0.497145
UP_KEYWORDS	Lipid biosynthesis	3	10	0.0877033	HMGCS1, HMGCR, FDFT1	30	17	978	5.75294	0.999962	1	1
KEGG_PATHWAY	hsa01130:Biosynthesis of antibiotics	3	10	0.235861	HMGCS1, HMGCR, FDFT1	18	30	550	3.05556	1	1	1
UP_KEYWORDS	Lipid metabolism	3	10	0.278358	HMGCS1, HMGCR, FDFT1	30	35	978	2.79429	1	1	1
Annotation Cluster 2	Enrichment Score: 0.445507190008339
Category	Term	Count	%	PValue	Genes	List Total	Pop Hits	Pop Total	Fold Enrichment	Bonferroni	Benjamini	FDR
UP_KEYWORDS	Disulfide bond	6	20	0.203027	ADGRE5, GPC1, FZD7, TIMM9, KIT, PTPRK	30	107	978	1.82804	1	1	1
UP_SEQ_FEATURE	disulfide bond	5	16.6667	0.239926	ADGRE5, FZD7, TIMM9, KIT, PTPRK	30	85	978	1.91765	1	1	1
UP_KEYWORDS	Receptor	4	13.3333	0.293886	ADGRE5, FZD7, KIT, PTPRK	30	64	978	2.0375	1	1	1
UP_KEYWORDS	Cell membrane	6	20	0.352065	CHIC2, ADGRE5, GPC1, FZD7, KIT, PTPRK	30	132	978	1.48182	1	1	1
UP_SEQ_FEATURE	topological domain:Extracellular	4	13.3333	0.395001	ADGRE5, FZD7, KIT, PTPRK	30	76	978	1.71579	1	1	1
UP_SEQ_FEATURE	topological domain:Cytoplasmic	5	16.6667	0.42922	ADGRE5, FZD7, EDEM1, KIT, PTPRK	30	112	978	1.45536	1	1	1
UP_SEQ_FEATURE	signal peptide	5	16.6667	0.478268	ADGRE5, GPC1, FZD7, KIT, PTPRK	30	119	978	1.36975	1	1	1
UP_KEYWORDS	Signal	5	16.6667	0.667669	ADGRE5, GPC1, FZD7, KIT, PTPRK	30	149	978	1.09396	1	1	1
Annotation Cluster 3	Enrichment Score: 0.33957746005817596
Category	Term	Count	%	PValue	Genes	List Total	Pop Hits	Pop Total	Fold Enrichment	Bonferroni	Benjamini	FDR
UP_KEYWORDS	Transmembrane helix	8	26.6667	0.45038	HDAC2, ADGRE5, FZD7, EDEM1, KIT, HMGCR, PTPRK, FDFT1	30	213	978	1.22441	1	1	1
UP_KEYWORDS	Transmembrane	8	26.6667	0.45582	HDAC2, ADGRE5, FZD7, EDEM1, KIT, HMGCR, PTPRK, FDFT1	30	214	978	1.21869	1	1	1
UP_SEQ_FEATURE	transmembrane region	7	23.3333	0.466547	ADGRE5, FZD7, EDEM1, KIT, HMGCR, PTPRK, FDFT1	30	183	978	1.24699	1	1	1
Annotation Cluster 4	Enrichment Score: 0.21046606927981362
Category	Term	Count	%	PValue	Genes	List Total	Pop Hits	Pop Total	Fold Enrichment	Bonferroni	Benjamini	FDR
GOTERM_BP_DIRECT	GO:0035556~intracellular signal transduction	3	10	0.330451	RPS6KA1, KIT, OXSR1	28	41	942	2.46167	1	1	1
INTERPRO	IPR017441:Protein kinase, ATP binding site	3	10	0.522771	RPS6KA1, KIT, OXSR1	29	59	961	1.68498	1	1	1
INTERPRO	IPR000719:Protein kinase, catalytic domain	3	10	0.642626	RPS6KA1, KIT, OXSR1	29	73	961	1.36183	1	1	1
INTERPRO	IPR011009:Protein kinase-like domain	3	10	0.672475	RPS6KA1, KIT, OXSR1	29	77	961	1.29109	1	1	1
UP_SEQ_FEATURE	binding site:ATP	3	10	0.681835	RPS6KA1, KIT, OXSR1	30	77	978	1.27013	1	1	1
UP_SEQ_FEATURE	active site:Proton acceptor	3	10	0.781263	RPS6KA1, KIT, OXSR1	30	93	978	1.05161	1	1	1
UP_SEQ_FEATURE	nucleotide phosphate-binding region:ATP	3	10	0.845683	RPS6KA1, KIT, OXSR1	30	107	978	0.914019	1	1	1
Annotation Cluster 5	Enrichment Score: 0.07192036488972386
Category	Term	Count	%	PValue	Genes	List Total	Pop Hits	Pop Total	Fold Enrichment	Bonferroni	Benjamini	FDR
UP_KEYWORDS	ATP-binding	4	13.3333	0.813674	RPS6KA1, KIT, OXSR1, ABCF3	30	141	978	0.924823	1	1	1
GOTERM_MF_DIRECT	GO:0005524~ATP binding	4	13.3333	0.830938	RPS6KA1, KIT, OXSR1, ABCF3	28	150	942	0.897143	1	1	1
UP_KEYWORDS	Nucleotide-binding	4	13.3333	0.899954	RPS6KA1, KIT, OXSR1, ABCF3	30	168	978	0.77619	1	1	1

### Sheet: DAVID_c3
Annotation Cluster 1	Enrichment Score: 0.7763199544885316
Category	Term	Count	%	PValue	Genes	List Total	Pop Hits	Pop Total	Fold Enrichment	Bonferroni	Benjamini	FDR
KEGG_PATHWAY	hsa04919:Thyroid hormone signaling pathway	4	9.52381	0.0399527	HDAC2, CCND1, BAD, MYC	24	19	550	4.82456	0.986173	1	1
KEGG_PATHWAY	hsa05220:Chronic myeloid leukemia	4	9.52381	0.0884497	HDAC2, CCND1, BAD, MYC	24	26	550	3.52564	0.99994	1	1
GOTERM_BP_DIRECT	GO:0042493~response to drug	4	9.52381	0.312682	HDAC2, CCND1, BAD, MYC	38	50	942	1.98316	1	1	1
KEGG_PATHWAY	hsa05200:Pathways in cancer	4	9.52381	0.710191	HDAC2, CCND1, BAD, MYC	24	84	550	1.09127	1	1	1
Annotation Cluster 2	Enrichment Score: 0.6768408022473106
Category	Term	Count	%	PValue	Genes	List Total	Pop Hits	Pop Total	Fold Enrichment	Bonferroni	Benjamini	FDR
KEGG_PATHWAY	hsa05213:Endometrial cancer	3	7.14286	0.112181	CCND1, BAD, MYC	24	14	550	4.91071	0.999996	1	1
KEGG_PATHWAY	hsa05221:Acute myeloid leukemia	3	7.14286	0.112181	CCND1, BAD, MYC	24	14	550	4.91071	0.999996	1	1
KEGG_PATHWAY	hsa05210:Colorectal cancer	3	7.14286	0.249135	CCND1, BAD, MYC	24	23	550	2.98913	1	1	1
KEGG_PATHWAY	hsa04151:PI3K-Akt signaling pathway	3	7.14286	0.6257	CCND1, BAD, MYC	24	49	550	1.40306	1	1	1
Annotation Cluster 3	Enrichment Score: 0.11133985154496684
Category	Term	Count	%	PValue	Genes	List Total	Pop Hits	Pop Total	Fold Enrichment	Bonferroni	Benjamini	FDR
UP_SEQ_FEATURE	transmembrane region	8	19.0476	0.672643	ADGRG1, TMEM50A, STMN1, TMEM5, FAM69A, ZDHHC6, HMGCR, TMEM110	42	183	978	1.01795	1	1	1
GOTERM_CC_DIRECT	GO:0016021~integral component of membrane	8	19.0476	0.778995	ADGRG1, HDAC2, TMEM50A, TMEM5, FAM69A, ZDHHC6, HMGCR, TMEM110	42	200	966	0.92	1	1	1
UP_KEYWORDS	Transmembrane helix	8	19.0476	0.825292	ADGRG1, HDAC2, TMEM50A, TMEM5, FAM69A, ZDHHC6, HMGCR, TMEM110	42	213	978	0.874581	1	1	1
UP_KEYWORDS	Transmembrane	8	19.0476	0.829303	ADGRG1, HDAC2, TMEM50A, TMEM5, FAM69A, ZDHHC6, HMGCR, TMEM110	42	214	978	0.870494	1	1	1
Annotation Cluster 4	Enrichment Score: 0.0317535783969448
Category	Term	Count	%	PValue	Genes	List Total	Pop Hits	Pop Total	Fold Enrichment	Bonferroni	Benjamini	FDR
UP_SEQ_FEATURE	nucleotide phosphate-binding region:ATP	4	9.52381	0.84657	TOP2A, RPS6KA1, SMC1A, PAK4	42	107	978	0.870494	1	1	1
GOTERM_MF_DIRECT	GO:0005524~ATP binding	4	9.52381	0.944297	TOP2A, RPS6KA1, SMC1A, PAK4	37	150	942	0.678919	1	1	1
UP_KEYWORDS	ATP-binding	4	9.52381	0.950763	TOP2A, RPS6KA1, SMC1A, PAK4	42	141	978	0.660588	1	1	1
UP_KEYWORDS	Nucleotide-binding	4	9.52381	0.98207	TOP2A, RPS6KA1, SMC1A, PAK4	42	168	978	0.554422	1	1	1
