## Supplementary Table 8 for "Predictive Modeling of Multiplex Chemical Phenomics for Novel Cells and Patients: Applied to Personalized Alzheimer’s Disease Drug Repurposing"

### Sheet: Sheet1
Number of cells		Training dataset	Dev dataset	Test dataset
Perturbed gene expression prediction task	Training-dev-test split1	10	2	3
	Training-dev-test split2	10	2	3
	Training-dev-test split3	10	2	3
Gene expression autoencoder	Training-dev-test split1	8149	923	2478
	Training-dev-test split2	6228	2535	1977
	Training-dev-test split3	6674	1634	2432
